# Target of Rapamycin Complex 2 modulates development through Hedgehog/Patched signaling in *C. elegans*

**DOI:** 10.1101/2022.11.17.517002

**Authors:** Sinclair W. Emans, Armen Yerevanian, Fasih M. Ahsan, Yifei Zhou, Lucydalila Cedillo, Alexander A. Soukas

## Abstract

Both Hedgehog (Hh) signaling and target of rapamycin complex 2 (TORC2) are central, evolutionarily conserved pathways that regulate development and metabolism. In *C. elegans*, loss of essential TORC2 component RICTOR (*rict-1*) causes delayed development, shortened lifespan, reduced brood, small size, and increased fat. Here we report that knockdown of Hedgehog-related morphogen *grd-1* and its Patched-related receptor *ptr-11* rescues delayed development in TORC2 loss of function mutants, indicating an unexpected role for *grd-1*/*ptr-11* in slowing developmental rate downstream of nutrient sensing pathways. Further, we implicate chronic stress transcription factor *pqm-1* as a key transcriptional effector of *grd-1*/*ptr-11* in slowing whole-organism growth. We propose that the TORC2/*grd-1*/*ptr-11*/*pqm-1* signaling relay acts as a critical executor of growth to slow development when *C. elegans* encounters unfavorable growth conditions.

**Summary statement:** Developmental rate in *C. elegans* is dramatically slowed in animals deficient in nutrient-sensitive target of rapamycin complex 2 signaling and slowing is effected by increased activity of a previously uncharacterized Hh-r/Ptr signaling relay.
