## Supplementary Table 1 for "Target of Rapamycin Complex 2 modulates development through Hedgehog/Patched signaling in *C. elegans*"

### Sheet: Table S1
Table S1. Tabular development data. n.s. = non significant
Figure 1B
Replicate 1
strain	RNAi	No. of subjects	Restricted mean (Hours)	Std. error	95% C.I.	p value
N2 (wild type)	EV	166	50.45	0.12	50.21-50.68	EV vs. grd-1 P<0.0001
	grd-1	150	48.53	0.09	48.35-48.71	grd-1 vs. EV P<0.0001
Replicate 2
strain	RNAi	No. of subjects	Restricted mean (Hours)	Std. error	95% C.I.	p value
N2 (wild type)	EV	249	48.9	0.07	48.76-49.03	EV vs. grd-1 P<0.0001
	grd-1	264	47.65	0.06	47.53-47.77	grd-1 vs. EV P<0.0001
Replicate 3
strain	RNAi	No. of subjects	Restricted mean (Hours)	Std. error	95% C.I.	p value
N2 (wild type)	EV	213	50.92	0.08	50.77-51.06	EV vs. grd-1 P<0.0001
	grd-1	235	49.21	0.06	49.09-49.33	grd-1 vs. EV P<0.0001
Figure 2A
Replicate 1
strain	RNAi	No. of subjects	Restricted mean (Hours)	Std. error	95% C.I.	p value
daf-2 (e1370)	EV	120	84.27	0.2	83.88-84.66	EV vs grd-1 RNAi P<0.0001
	grd-1	123	81.34	0.37	80.61-82.07	grd-1 RNAi vs EV P<0.0001
Replicate 2
strain	RNAi	No. of subjects	Restricted mean (Hours)	Std. error	95% C.I.	p value
daf-2 (e1370)	EV	120	82.75	0.39	81.98-83.52	EV vs grd-1 RNAi P<0.05
	grd-1	140	81.59	0.32	80.96-82.22	grd-1 RNAi vs EV P<0.05
Figure 2B
Replicate 1
strain	RNAi	No. of subjects	Restricted mean (Hours)	Std. error	95% C.I.	p value
eat-2(ad465)	EV	93	55.09	0.21	54.67-55.50	EV vs grd-1 RNAi P<0.0001
	grd-1	96	53.6	0.24	53.14-54.07	grd-1 RNAi vs EV P<0.0001
Replicate 2
strain	RNAi	No. of subjects	Restricted mean (Hours)	Std. error	95% C.I.	p value
eat-2(ad465)	EV	42	52.95	0.3	52.37-53.54	EV vs grd-1 RNAi P<0.001
	grd-1	45	50.29	0.23	49.84-50.74	grd-1 RNAi vs EV P<0.001
Replicate 3
strain	RNAi	No. of subjects	Restricted mean (Hours)	Std. error	95% C.I.	p value
eat-2(ad465)	EV	92	55.28	0.35	54.59-55.97	EV vs grd-1 RNAi P<0.01
	grd-1	86	53.63	0.35	52.94-54.31	grd-1 RNAi vs EV P<0.01
Figure 2C
Replicate 1
strain	RNAi	No. of subjects	Restricted mean (Hours)	Std. error	95% C.I.	p value
raga-1(ok386)	EV	212	69.41	0.26	68.89-69.92	EV vs grd-1 RNAi P<0.0001
	grd-1	167	67.46	0.31	66.84-68.07	grd-1 RNAi vs EV P<0.0001
Replicate 2
strain	RNAi	No. of subjects	Restricted mean (Hours)	Std. error	95% C.I.	p value
raga-1(ok386)	EV	420	68.86	0.18	68.50-69.22	EV vs grd-1 RNAi P<0.001
	grd-1	396	67.34	0.22	66.91-67.78	grd-1 RNAi vs EV P<0.001
Figure 2D
Replicate 1
strain	RNAi	No. of subjects	Restricted mean (Hours)	Std. error	95% C.I.	p value
rsks-1(ok1255)	EV	101	59.95	0.19	59.58-60.33	EV vs grd-1 RNAi P<0.0001
	grd-1	103	58.48	0.17	58.15-58.80	grd-1 RNAi vs EV P<0.0001
Replicate 2
strain	RNAi	No. of subjects	Restricted mean (Hours)	Std. error	95% C.I.	p value
rsks-1(ok1255)	EV	67	58.1	0.16	57.79-58.42	EV vs grd-1 RNAi P<0.0001
	grd-1	65	56.88	0.18	56.52-57.24	grd-1 RNAi vs EV P<0.0001
Replicate 3
strain	RNAi	No. of subjects	Restricted mean (Hours)	Std. error	95% C.I.	p value
rsks-1(ok1255)	EV	62	59.03	0.26	58.51-59.55	EV vs grd-1 RNAi P<0.0001
	grd-1	62	57.13	0.24	56.67-57.59	grd-1 RNAi vs EV P<0.0001
Figure 2E
Replicate 1
strain	RNAi	No. of subjects	Restricted mean (Hours)	Std. error	95% C.I.	p value
rict-1(mg451)	EV	188	69.7	0.22	69.28-70.12	EV vs grd-1 RNAi P<0.0001
	grd-1	193	63.66	0.21	63.24-64.08	grd-1 RNAi vs EV P<0.0001
Replicate 2
strain	RNAi	No. of subjects	Restricted mean (Hours)	Std. error	95% C.I.	p value
rict-1(mg451)	EV	126	69.7	0.32	69.08-70.32	EV vs grd-1 RNAi P<0.0001
	grd-1	107	62.76	0.3	62.16-63.35	grd-1 RNAi vs EV P<0.0001
Replicate 3
strain	RNAi	No. of subjects	Restricted mean (Hours)	Std. error	95% C.I.	p value
rict-1(mg451)	EV	233	69.5	0.24	69.03-69.97	EV vs grd-1 RNAi P<0.0001
	grd-1	209	62.04	0.25	61.54-62.54	grd-1 RNAi vs EV P<0.0001
Figure 3A
Replicate 1
strain	RNAi	No. of subjects	Restricted mean (Hours)	Std. error	95% C.I.	p value
sgk-1(mg455)	EV	176	72.77	0.15	72.48-73.06	EV vs grd-1 RNAi P<0.0001
	grd-1	430	65.01	0.09	64.83-65.20	grd-1 RNAi vs EV P<0.0001
wt	EV	318	48.6	0.05	48.59–48.61	EV vs grd-1 RNAi P<0.0001
	grd-1	315	46.87	0.1	46.86–46.88	grd-1 RNAi vs EV P<0.0001
Replicate 2
strain	RNAi	No. of subjects	Restricted mean (Hours)	Std. error	95% C.I.	p value
sgk-1(mg455)	EV	553	70.49	0.1	70.30-70.68	EV vs grd-1 RNAi P<0.0001
	grd-1	554	63.49	0.08	63.35-63.64	grd-1 RNAi vs EV P<0.0001
wt	EV	769	48.71	0.09	48.70–48.72	EV vs grd-1 RNAi n.s.
	grd-1	645	48.41	0.08	48.40–48.42	grd-1 RNAi vs EV n.s.
Replicate 3
strain	RNAi	No. of subjects	Restricted mean (Hours)	Std. error	95% C.I.	p value
sgk-1(mg455)	EV	540	70.51	0.1	70.32-70.71	EV vs grd-1 RNAi P<0.0001
	grd-1	557	64.46	0.06	64.34-64.58	grd-1 RNAi vs EV P<0.0001
wt	EV	516	49.03	0.07	49.02–49.04	EV vs grd-1 RNAi P<0.0001
	grd-1	544	47.51	0.12	47.50–47.52	grd-1 RNAi vs EV P<0.0001
Figure 3B
Replicate 1
strain	RNAi	No. of subjects	Restricted mean (Hours)	Std. error	95% C.I.	p value						at_25	at_50	at_75	at_90	at_100	95_median_ci	at_inter_25	at_inter_50	at_inter_75	at_inter_90	at_inter_100
rict-1(mg451);sgk-1(mg455)	EV	69	71.06	0.41	70.26 ~ 71.86	EV vs grd-1 RNAi P<0.0001						49	51	51	53	55	- ~ -	48.72	49.69	50.51	51.04	55
	grd-1	75	60.81	0.42	59.99 ~ 61.63	grd-1 RNAi vs EV P<0.0001						47	49	49	49	51	- ~ -	46.41	47.48	48.31	48.8	51
wt	EV	128	50.67	0.12	50.43 ~ 50.91	EV vs grd-1 RNAi P<0.0001						69	69	73	77	79	69.0 ~ 69.0	65.51	68.56	72.41	75.04	79
	grd-1	99	48.37	0.11	48.16 ~ 48.59	grd-1 RNAi vs EV P<0.0001						59	59	61	69	69	59.0 ~ 59.0	57.55	58.89	60.64	64.5	69
Replicate 2
strain	RNAi	No. of subjects	Restricted mean (Hours)	Std. error	95% C.I.	p value
rict-1(mg451);sgk-1(mg455)	EV	84	71.76	0.4	70.98 ~ 72.55	EV vs grd-1 RNAi P<0.0001						at_25	at_50	at_75	at_90	at_100	95_median_ci	at_inter_25	at_inter_50	at_inter_75	at_inter_90	at_inter_100
	grd-1	101	60.37	0.33	59.72 ~ 61.01	grd-1 RNAi vs EV P<0.0001						49	49	51	51	55	49.0 ~ 49.0	47.83	48.71	49.97	50.84	55
wt	EV	112	50	0.14	49.73 ~ 50.27	EV vs grd-1 RNAi P<0.0001						47	47	49	49	51	- ~ -	45.7	46.4	47.26	48.34	51
	grd-1	112	47.59	0.09	47.41 ~ 47.77	grd-1 RNAi vs EV P<0.0001						69	71	73	77	79	71.0 ~ 71.0	66.64	70.33	72.88	76.24	79
												59	59	61	63	71	59.0 ~ 59.0	57.26	58.79	60.45	62.53	71
Replicate 3												57	59	61	61	63	59.0 ~ 59.0	56.77	58.28	59.74	60.64	63
strain	RNAi	No. of subjects	Restricted mean (Hours)	Std. error	95% C.I.	p value						at_25	at_50	at_75	at_90	at_100	95_median_ci	at_inter_25	at_inter_50	at_inter_75	at_inter_90	at_inter_100
rict-1(mg451);sgk-1(mg455)	EV	65	72.48	0.41	71.68 ~ 73.27	EV vs grd-1 RNAi P<0.0001						49	49	51	51	53	- ~ -	47.59	48.32	49.11	50.33	53
	grd-1	103	61.83	0.33	61.19 ~ 62.48	grd-1 RNAi vs EV P<0.0001						47	47	49	49	51	- ~ -	45.68	46.36	47.12	48.36	51
wt	EV	110	49.47	0.11	49.27 ~ 49.68	EV vs grd-1 RNAi P<0.0001						69	71	75	77	79	71.0 ~ 71.0	67.87	70.79	73.79	76.83	79
	grd-1	136	47.57	0.09	47.41 ~ 47.74	grd-1 RNAi vs EV P<0.0001						59	61	63	69	69	- ~ -	58.61	60.05	61.81	64.88	69
												57	57	61	61	63	57.0 ~ 57.0	55.11	56.93	59.45	60.98	63
Figure 3C												55	55	57	59	61	55.0 ~ 55.0	53.45	54.64	56.5	58.07	61
Replicate 1
strain	RNAi	No. of subjects	Restricted mean (Hours)	Std. error	95% C.I.	p value
sinh-1(mg452)	EV	92	62.11	0.33	61.46 ~ 62.76	EV vs grd-1 RNAi P<0.0001						at_25	at_50	at_75	at_90	at_100	95_median_ci	at_inter_25	at_inter_50	at_inter_75	at_inter_90	at_inter_100
	grd-1	83	55.7	0.2	55.31 ~ 56.09	grd-1 RNAi vs EV P<0.0001						61	61	63	69	71	61.0 ~ 61.0	59.32	60.81	62.25	64.08	71
wt	EV	128	50.67	0.12	50.43 ~ 50.91	EV vs grd-1 RNAi P<0.0001						55	55	57	57	61	55.0 ~ 55.0	53.47	54.9	56.04	56.71	61
	grd-1	99	48.37	0.11	48.16 ~ 48.59	grd-1 RNAi vs EV P<0.0001						49	51	51	53	55	- ~ -	48.72	49.69	50.51	51.04	55
												47	49	49	49	51	- ~ -	46.41	47.48	48.31	48.8	51
Replicate 2
strain	RNAi	No. of subjects	Restricted mean (Hours)	Std. error	95% C.I.	p value
sinh-1(mg452)	EV	51	59.16	0.27	58.63 ~ 59.69	EV vs grd-1 RNAi P<0.0001
	grd-1	60	54.23	0.29	53.67 ~ 54.80	grd-1 RNAi vs EV P<0.0001
wt	EV	112	50	0.14	49.73 ~ 50.27	EV vs grd-1 RNAi P<0.0001
	grd-1	112	47.59	0.09	47.41 ~ 47.77	grd-1 RNAi vs EV P<0.0001
Replicate 3
strain	RNAi	No. of subjects	Restricted mean (Hours)	Std. error	95% C.I.	p value
sinh-1(mg452)	EV	51	58.29	0.36	57.58 ~ 59.01	EV vs grd-1 RNAi P<0.0001
	grd-1	52	55.81	0.32	55.18 ~ 56.43	grd-1 RNAi vs EV P<0.0001
wt	EV	110	49.47	0.11	49.27 ~ 49.68	EV vs grd-1 RNAi P<0.0001
	grd-1	136	47.57	0.09	47.41 ~ 47.74	grd-1 RNAi vs EV P<0.0001
Figure 3D
Replicate 1
strain	RNAi	No. of subjects	Restricted mean (Hours)	Std. error	95% C.I.	p value
N2(wildtype)	EV	142	50.3	0.15	49.99-50.60	N2 vs grd-1oe P<0.0001, N2 vs rict-1 P<0.0001
rict-1(mg451)	EV	188	69.7	0.22	69.28-70.12	rict-1 vs grd-1oe P<0.0001
grd-1oe	EV	75	65.64	0.63	64.40-66.88	grd-1oe vs rict-1 P<0.0001
Replicate 2
strain	RNAi	No. of subjects	Restricted mean (Hours)	Std. error	95% C.I.	p value
N2(wildtype)	EV	166	50.81	0.14	50.54-51.07	N2 vs grd-1oe P<0.0001, N2 vs rict-1 P<0.0001
rict-1(mg451)	EV	126	69.7	0.32	69.08-70.32	rict-1 vs grd-1oe P<0.01
grd-1oe	EV	54	66.19	0.79	64.63-67.74	grd-1oe vs rict-1 P<0.01
Replicate 3
strain	RNAi	No. of subjects	Restricted mean (Hours)	Std. error	95% C.I.	p value
N2(wildtype)	EV	139	50.35	0.15	50.06-50.65	N2 vs grd-1oe P<0.0001, N2 vs rict-1 P<0.0001
rict-1(mg451)	EV	233	69.5	0.24	69.03-69.97	rict-1 vs grd-1oe P<0.001						at_25	at_50	at_75	at_90	at_100	95_median_ci	at_inter_25	at_inter_50	at_inter_75	at_inter_90	at_inter_100
grd-1oe	EV	105	66.81	0.52	65.80-67.82	grd-1oe vs rict-1 P<0.001						49	51	51	53	55	- ~ -	48.72	49.69	50.51	51.04	55
												49	49	49	51	53	- ~ -	47.43	48.12	48.81	50.09	53
Figure 4B												69	69	69	71	73	- ~ -	64.05	66.21	68.37	70.13	73
Replicate 1												61	63	63	69	73	61.0 ~ 61.0	59.83	61.33	62.79	66.93	73
strain	RNAi	No. of subjects	Restricted mean (Hours)	Std. error	95% C.I.	p value						69	69	73	77	79	69.0 ~ 69.0	65.51	68.56	72.41	75.04	79
rict-1(mg451)	EV	124	68.63	0.22	68.19 ~ 69.07	EV vs ptr-11 RNAi P<0.0001						61	63	69	69	71	- ~ -	60.19	61.72	63.52	67.17	71
	ptr-11	126	63.27	0.32	62.65 ~ 63.89	ptr-11 RNAi vs EV P<0.0001						61	61	63	69	71	61.0 ~ 61.0	59.32	60.81	62.25	64.08	71
wt	EV	128	50.67	0.12	50.43 ~ 50.91	EV vs ptr-11 RNAi P<0.0001						57	59	59	61	61	57.0 ~ 57.0	55.78	57.24	58.44	59.49	61
	ptr-11	94	49.23	0.12	48.99 ~ 49.48	ptr-11 RNAi vs EV P<0.0001
Replicate 2
strain	RNAi	No. of subjects	Restricted mean (Hours)	Std. error	95% C.I.	p value						at_25	at_50	at_75	at_90	at_100	95_median_ci	at_inter_25	at_inter_50	at_inter_75	at_inter_90	at_inter_100
rict-1(mg451)	EV	102	65.41	0.51	64.41 ~ 66.42	EV vs ptr-11 RNAi P<0.0001						49	49	51	51	55	49.0 ~ 49.0	47.83	48.71	49.97	50.84	55
	ptr-11	65	61.31	0.52	60.29 ~ 62.32	ptr-11 RNAi vs EV P<0.0001						49	49	49	51	53	- ~ -	47.18	47.92	48.66	49.57	53
wt	EV	112	50	0.14	49.73 ~ 50.27	EV vs ptr-11 RNAi P<0.0001						61	69	69	71	75	63.0 ~ 63.0	59.41	63.6	67.43	70.37	75
	ptr-11	96	48.92	0.12	48.68 ~ 49.15	ptr-11 RNAi vs EV P<0.0001						57	61	63	69	69	59.0 ~ 61.0	56.53	60.36	62.34	65.1	69
												69	71	73	77	79	71.0 ~ 71.0	66.64	70.33	72.88	76.24	79
Replicate 3												at_25	at_50	at_75	at_90	at_100	95_median_ci	at_inter_25	at_inter_50	at_inter_75	at_inter_90	at_inter_100
strain	RNAi	No. of subjects	Restricted mean (Hours)	Std. error	95% C.I.	p value						49	49	51	51	53	- ~ -	47.59	48.32	49.11	50.33	53
rict-1(mg451)	EV	71	68.38	0.31	67.77 ~ 68.99	EV vs ptr-11 RNAi P<0.0001						47	49	49	51	51	- ~ -	47	47.82	48.63	49.55	51
	ptr-11	61	64.87	0.46	63.97 ~ 65.76	ptr-11 RNAi vs EV P<0.0001						69	69	69	71	75	- ~ -	63.72	65.94	68.16	69.87	75
wt	EV	110	49.47	0.11	49.27 ~ 49.68	EV vs ptr-11 RNAi P<0.001						61	63	69	69	69	63.0 ~ 63.0	60.89	62.45	65.34	67.54	69
	ptr-11	80	48.78	0.14	48.51 ~ 49.04	ptr-11 RNAi vs EV P<0.001						69	71	75	77	79	71.0 ~ 71.0	67.87	70.79	73.79	76.83	79
												63	69	69	69	73	63.0 ~ 63.0	62.21	64.36	67.23	68.95	73
Figure 4C												57	57	61	61	63	57.0 ~ 57.0	55.11	56.93	59.45	60.98	63
Replicate 1												at_25	at_50	at_75	at_90	at_100	95_median_ci	at_inter_25	at_inter_50	at_inter_75	at_inter_90	at_inter_100
strain	RNAi	No. of subjects	Restricted mean (Hours)	Std. error	95% C.I.	p value						47	49	49	51	53	- ~ -	46.4	47.58	48.6	49.95	53
grd-1oe	EV	217	60.09	0.39	59.31 ~ 60.86	EV vs ptr-11 RNAi P<0.0001						47	47	47	49	49	- ~ -	45.62	46.24	46.87	47.98	49
	ptr-11	268	56.76	0.33	56.12 ~ 57.40	ptr-11 RNAi vs EV P<0.0001						55	59	65	69	75	57.0 ~ 59.0	54.85	58.08	62.13	67.65	75
wt	EV	98	48.67	0.16	48.37 ~ 48.98	EV vs ptr-11 RNAi P<0.0001						53	55	59	65	73	55.0 ~ 55.0	51.8	54.48	58.43	63.1	73
	ptr-11	112	47.39	0.08	47.25 ~ 47.54	ptr-11 RNAi vs EV P<0.0001
Replicate 2												at_25	at_50	at_75	at_90	at_100	95_median_ci	at_inter_25	at_inter_50	at_inter_75	at_inter_90	at_inter_100
strain	RNAi	No. of subjects	Restricted mean (Hours)	Std. error	95% C.I.	p value						47	47	49	49	53	47.0 ~ 47.0	45.96	46.93	48.09	48.8	53
grd-1oe	EV	91	58.82	0.69	57.47 ~ 60.18	EV vs ptr-11 RNAi P<0.01						47	47	47	47	49	- ~ -	45.55	46.11	46.66	46.99	49
	ptr-11	73	56.12	0.62	54.91 ~ 57.33	ptr-11 RNAi vs EV P<0.01						53	57	65	69	73	55.0 ~ 57.0	52.27	56.07	62.53	67.53	73
wt	EV	52	48.12	0.18	47.76 ~ 48.48	EV vs ptr-11 RNAi P<0.0001						53	55	59	65	69	53.0 ~ 55.0	51.04	53.92	58.58	62.54	69
	ptr-11	52	47.19	0.08	47.03 ~ 47.35	ptr-11 RNAi vs EV P<0.0001
Replicate 3
strain	RNAi	No. of subjects	Restricted mean (Hours)	Std. error	95% C.I.	p value
grd-1oe	EV	139	59.13	0.5	58.15 ~ 60.11	EV vs ptr-11 RNAi P<0.0001
	ptr-11	145	55.77	0.45	54.89 ~ 56.66	ptr-11 RNAi vs EV P<0.0001
wt	EV	96	49.06	0.15	48.76 ~ 49.37	EV vs ptr-11 RNAi P<0.0001
	ptr-11	84	47.93	0.15	47.64 ~ 48.22	ptr-11 RNAi vs EV P<0.0001						at_25	at_50	at_75	at_90	at_100	95_median_ci	at_inter_25	at_inter_50	at_inter_75	at_inter_90	at_inter_100
												49	49	49	51	53	- ~ -	47.14	47.95	48.76	50.35	53
Figure 5B & D (nested)												47	47	49	51	51	- ~ -	45.78	46.56	47.86	49.13	51
Replicate 1												55	57	65	65	73	57.0 ~ 57.0	53.56	56.84	61.86	64.74	73
strain	RNAi	No. of subjects	Restricted mean (Hours)	Std. error	95% C.I.	p value						51	53	59	65	69	53.0 ~ 53.0	50.44	52.96	58.75	62.81	69
N2 (wildtype)	EV	166	50.9	0.12	50.67-51.13	EV vs. pqm-1 P<0.0001
	pqm-1	157	49.96	0.1	49.76-50.15	EV vs. ugt-43 P<0.0001
	ugt-43	132	50.14	0.11	49.91-50.36	ugt-43 vs. pqm-1 n.s.
rict-1(mg451)	EV	140	68.99	0.21	68.58-69.39	EV vs. pqm-1 P<0.0001
	pqm-1	153	64.44	0.22	64.01-64.86	EV vs. ugt-43 P<0.0001
	ugt-43	139	67.91	0.14	67.63-68.19	ugt-43 vs. pqm-1 P<0.0001
Replicate 2
strain	RNAi	No. of subjects	Restricted mean (Hours)	Std. error	95% C.I.	p value
N2 (wildtype)	EV	157	50.73	0.12	50.49-50.98	EV vs. pqm-1 P<0.001
	pqm-1	112	50.05	0.12	49.82-50.29	EV vs. ugt-43 P<0.05
	ugt-43	123	50.19	0.14	49.92-50.46	ugt-43 vs. pqm-1 n.s.
rict-1(mg451)	EV	108	68.39	0.23	67.93-68.85	EV vs. pqm-1 P<0.0001
	pqm-1	136	65.34	0.21	64.93-65.74	EV vs. ugt-43 P<0.0001
	ugt-43	128	67.54	0.27	67.01-67.78	ugt-43 vs. pqm-1 P<0.0001
Figure S4A
Replicate 1
strain	RNAi	No. of subjects	Restricted mean (Hours)	Std. error	95% C.I.	p value
rict-1(mg451);sgk-1(mg455)	EV	69	71.06	0.41	70.26 ~ 71.86	EV vs ptr-11 RNAi P<0.0001
	ptr-11	81	63.69	0.41	62.89 ~ 64.49	ptr-11 RNAi vs EV P<0.0001
wt	EV	128	50.67	0.12	50.43 ~ 50.91	EV vs ptr-11 RNAi P<0.0001
	ptr-11	94	49.23	0.12	48.99 ~ 49.48	ptr-11 RNAi vs EV P<0.0001
Replicate 2
strain	RNAi	No. of subjects	Restricted mean (Hours)	Std. error	95% C.I.	p value
rict-1(mg451);sgk-1(mg455)	EV	84	71.76	0.4	70.98 ~ 72.55	EV vs ptr-11 RNAi P<0.0001
	ptr-11	70	65.49	0.5	64.51 ~ 66.46	ptr-11 RNAi vs EV P<0.0001
wt	EV	112	50	0.14	49.73 ~ 50.27	EV vs ptr-11 RNAi P<0.0001
	ptr-11	96	48.92	0.12	48.68 ~ 49.15	ptr-11 RNAi vs EV P<0.0001
Replicate 3
strain	RNAi	No. of subjects	Restricted mean (Hours)	Std. error	95% C.I.	p value
rict-1(mg451);sgk-1(mg455)	EV	65	72.48	0.41	71.68 ~ 73.27	EV vs ptr-11 RNAi P<0.0001
	ptr-11	63	66.84	0.42	66.02 ~ 67.66	ptr-11 RNAi vs EV P<0.0001
wt	EV	110	49.47	0.11	49.27 ~ 49.68	EV vs ptr-11 RNAi P<0.001
	ptr-11	80	48.78	0.14	48.51 ~ 49.04	ptr-11 RNAi vs EV P<0.001
Figure S4B
Replicate 1
strain	RNAi	No. of subjects	Restricted mean (Hours)	Std. error	95% C.I.	p value
sinh-1(mg452)	EV	92	62.11	0.33	61.46 ~ 62.76	EV vs ptr-11 RNAi P<0.0001
	ptr-11	98	58.06	0.19	57.69 ~ 58.43	ptr-11 RNAi vs EV P<0.0001
wt	EV	128	50.67	0.12	50.43 ~ 50.91	EV vs ptr-11 RNAi P<0.0001
	ptr-11	94	49.23	0.12	48.99 ~ 49.48	ptr-11 RNAi vs EV P<0.0001
Replicate 2
strain	RNAi	No. of subjects	Restricted mean (Hours)	Std. error	95% C.I.	p value
sinh-1(mg452)	EV	51	59.16	0.27	58.63 ~ 59.69	EV vs ptr-11 RNAi P<0.0001
	ptr-11	77	55.94	0.23	55.49 ~ 56.38	ptr-11 RNAi vs EV P<0.0001
wt	EV	112	50	0.14	49.73 ~ 50.27	EV vs ptr-11 RNAi P<0.0001
	ptr-11	96	48.92	0.12	48.68 ~ 49.15	ptr-11 RNAi vs EV P<0.0001
Replicate 3
strain	RNAi	No. of subjects	Restricted mean (Hours)	Std. error	95% C.I.	p value
sinh-1(mg452)	EV	51	58.29	0.36	57.58 ~ 59.01	EV vs ptr-11 RNAi P<0.01
	ptr-11	86	56.77	0.23	56.32 ~ 57.21	ptr-11 RNAi vs EV P<0.01
wt	EV	110	49.47	0.11	49.27 ~ 49.68	EV vs ptr-11 RNAi P<0.001
	ptr-11	80	48.78	0.14	48.51 ~ 49.04	ptr-11 RNAi vs EV P<0.001
Figure S5A
Replicate 1
strain	RNAi	No. of subjects	Restricted mean (Hours)	Std. error	95% C.I.	p value
rict-1(mg451)	EV					EV vs blmp-1 RNAi n.s.
	blmp-1					blmp-1 RNAi vs EV n.s.
wt	EV					EV vs blmp-1 RNAi n.s.
	blmp-1					blmp-1 RNAi vs EV n.s.
Replicate 2
strain	RNAi	No. of subjects	Restricted mean (Hours)	Std. error	95% C.I.	p value
rict-1(mg451)	EV					EV vs blmp-1 RNAi n.s.
	blmp-1					blmp-1 RNAi vs EV n.s.
wt	EV					EV vs blmp-1 RNAi n.s.
	blmp-1					blmp-1 RNAi vs EV n.s.
Replicate 3
strain	RNAi	No. of subjects	Restricted mean (Hours)	Std. error	95% C.I.	p value
rict-1(mg451)	EV					EV vs blmp-1 RNAi n.s.
	blmp-1					blmp-1 RNAi vs EV n.s.
wt	EV					EV vs blmp-1 RNAi n.s.
	blmp-1					blmp-1 RNAi vs EV n.s.
