## Supplementary Table 3 for "Target of Rapamycin Complex 2 modulates development through Hedgehog/Patched signaling in *C. elegans*"

### Sheet: Table S3
Table S3. Tabular lifespan data. n.s. = non significant
Figure S2A
Replicate 2
strain	RNAi	No. of subjects	Restricted mean (Days)	Std. error	95% C.I.	p value
N2 (wild type)	EV	52	24.23	0.37	23.51-24.95	N2 (EV) vs. N2 (grd-1 RNAi) n.s.
	grd-1	45	24.09	0.33	23.45-24.73	N2 (EV) vs. rict-1 (EV) P<0.0001
						N2 (EV) vs. rict-1 (grd-1 RNAi) P<0.01
rict-1(mg451)	EV	34	17.5	0.91	15.72-19.28	rict-1 (EV) vs. rict-1 (grd-1 RNAi) P<0.001
	grd-1	87	21.72	0.42	20.91-22.54	rict-1 (EV) vs. N2 (grd-1 RNAi) P<0.0001
						rict-1 (grd-1 RNAi) vs. N2 (grd-1 RNAi) n.s.
Replicate 2
strain	RNAi	No. of subjects	Restricted mean (Days)	Std. error	95% C.I.	p value
N2 (wild type)	EV	236	21.19	0.2	20.79-21.58	N2 (EV) vs. N2 (grd-1 RNAi) n.s.
	grd-1	216	21.57	0.24	21.10-22.04	N2 (EV) vs. rict-1 (EV) P<0.0001
						N2 (EV) vs. rict-1 (grd-1 RNAi) n.s.
rict-1(mg451)	EV	314	13.94	0.14	13.66-14.21	rict-1 (EV) vs. rict-1 (grd-1 RNAi) P<0.0001
	grd-1	108	19.64	0.46	18.75-20.53	rict-1 (EV) vs. N2 (grd-1 RNAi) P<0.0001
						rict-1 (grd-1 RNAi) vs. N2 (grd-1 RNAi) P<0.05
Replicate 3
strain	RNAi	No. of subjects	Restricted mean (Days)	Std. error	95% C.I.	p value
N2 (wild type)	EV	154	19.34	0.21	18.94-19.75	N2 (EV) vs. N2 (grd-1 RNAi) P<0.001
	grd-1	208	20.56	0.18	20.20-20.92	N2 (EV) vs. rict-1 (EV) P<0.0001
						N2 (EV) vs. rict-1 (grd-1 RNAi) n.s.
rict-1(mg451)	EV	186	13.53	0.15	13.24-13.83	rict-1 (EV) vs. rict-1 (grd-1 RNAi) P<0.0001
	grd-1	218	18.21	0.23	17.76-18.65	rict-1 (EV) vs. N2 (grd-1 RNAi) P<0.0001
						rict-1 (grd-1 RNAi) vs. N2 (grd-1 RNAi) P<0.0001
